# A Universal RT-qPCR Method for DNA Aptamer Quantification

**DOI:** 10.1101/2025.06.30.662296

**Authors:** Lijing Wang, Anran Liu, Kexin Li, Xiujuan Lv, Meng Lin, Hui Fu, Liang Hu

## Abstract

Aptamers are widely used in various applications; however, their quantification methods remain underdeveloped. In this study, we established a universal RT-qPCR-based method for DNA aptamer quantification. By incorporating reverse transcription, primers and probes could be added to aptamers, enabling their detection via qPCR (Figure 1). We developed a software tool for primer and probe design and optimized the reverse transcription process. Two aptamers, CD9-aptamer and CD63-aptamer, were selected as model systems representing two distinct aptamer types: the CD9-aptamer contains an intrinsic primer-binding site within its sequence, whereas the CD63-aptamer does not. Using this method, the limit of detection (LOD) for CD9-aptamer reached 10^-14^ M, while the LOD for CD63-aptamer was 10^-12^ M. Compared to existing quantification methods, this approach significantly improves accuracy and cost-effectiveness. Additionally, the method supports SYBR Green, TaqMan, and one-step RT-qPCR assays, broadening its applicability and enhancing precision for various aptamer-based applications.
