## Supplementary 2 for "A Universal RT-qPCR Method for DNA Aptamer Quantification": RECORD

attr/__init__.py	sha256=WlXJN6ICB0Y_HZ0lmuTUgia0kuSdn2p67d4N6cYxNZM	3307
attr/__init__.pyi	sha256=u08EujYHy_rSyebNn-I9Xv2S_cXmtA9xWGc0cBsyl18	16976
attr/__pycache__/__init__.cpython-310.pyc
attr/__pycache__/_cmp.cpython-310.pyc
attr/__pycache__/_compat.cpython-310.pyc
attr/__pycache__/_config.cpython-310.pyc
attr/__pycache__/_funcs.cpython-310.pyc
attr/__pycache__/_make.cpython-310.pyc
attr/__pycache__/_next_gen.cpython-310.pyc
attr/__pycache__/_version_info.cpython-310.pyc
attr/__pycache__/converters.cpython-310.pyc
attr/__pycache__/exceptions.cpython-310.pyc
attr/__pycache__/filters.cpython-310.pyc
attr/__pycache__/setters.cpython-310.pyc
attr/__pycache__/validators.cpython-310.pyc
attr/_cmp.py	sha256=OQZlWdFX74z18adGEUp40Ojqm0NNu1Flqnv2JE8B2ng	4025
attr/_cmp.pyi	sha256=sGQmOM0w3_K4-X8cTXR7g0Hqr290E8PTObA9JQxWQqc	399
attr/_compat.py	sha256=QmRyxii295wcQfaugWqxuIumAPsNQ2-RUF82QZPqMKw	2540
attr/_config.py	sha256=z81Vt-GeT_2taxs1XZfmHx9TWlSxjPb6eZH1LTGsS54	843
attr/_funcs.py	sha256=VBTUFKLklsmqxys3qWSTK_Ac9Z4s0mAJWwgW9nA7Llk	17173
attr/_make.py	sha256=LnVy2e0HygoqaZknhC19z7JmOt7qGkAadf2LZgWVJWI	101923
attr/_next_gen.py	sha256=as1voi8siAI_o2OQG8YIiZvmn0G7-S3_j_774rnoZ_g	6203
attr/_typing_compat.pyi	sha256=XDP54TUn-ZKhD62TOQebmzrwFyomhUCoGRpclb6alRA	469
attr/_version_info.py	sha256=exSqb3b5E-fMSsgZAlEw9XcLpEgobPORCZpcaEglAM4	2121
attr/_version_info.pyi	sha256=x_M3L3WuB7r_ULXAWjx959udKQ4HLB8l-hsc1FDGNvk	209
attr/converters.py	sha256=Kyw5MY0yfnUR_RwN1Vydf0EiE---htDxOgSc_-NYL6A	3622
attr/converters.pyi	sha256=jKlpHBEt6HVKJvgrMFJRrHq8p61GXg4-Nd5RZWKJX7M	406
attr/exceptions.py	sha256=HRFq4iybmv7-DcZwyjl6M1euM2YeJVK_hFxuaBGAngI	1977
attr/exceptions.pyi	sha256=zZq8bCUnKAy9mDtBEw42ZhPhAUIHoTKedDQInJD883M	539
attr/filters.py	sha256=9pYvXqdg6mtLvKIIb56oALRMoHFnQTcGCO4EXTc1qyM	1470
attr/filters.pyi	sha256=0mRCjLKxdcvAo0vD-Cr81HfRXXCp9j_cAXjOoAHtPGM	225
attr/py.typed	sha256=47DEQpj8HBSa-_TImW-5JCeuQeRkm5NMpJWZG3hSuFU	0
attr/setters.py	sha256=pbCZQ-pE6ZxjDqZfWWUhUFefXtpekIU4qS_YDMLPQ50	1400
attr/setters.pyi	sha256=pyY8TVNBu8TWhOldv_RxHzmGvdgFQH981db70r0fn5I	567
attr/validators.py	sha256=LGVpbiNg_KGzYrKUD5JPiZkx8TMfynDZGoQoLJNCIMo	19676
attr/validators.pyi	sha256=167Dl9nt7NUhE9wht1I-buo039qyUT1nEUT_nKjSWr4	2580
attrs-23.2.0.dist-info/INSTALLER	sha256=zuuue4knoyJ-UwPPXg8fezS7VCrXJQrAP7zeNuwvFQg	4
attrs-23.2.0.dist-info/METADATA	sha256=WwvG7OHyKjEPpyFUZCCYt1n0E_CcqdRb7bliGEdcm-A	9531
attrs-23.2.0.dist-info/RECORD
attrs-23.2.0.dist-info/WHEEL	sha256=mRYSEL3Ih6g5a_CVMIcwiF__0Ae4_gLYh01YFNwiq1k	87
attrs-23.2.0.dist-info/licenses/LICENSE	sha256=iCEVyV38KvHutnFPjsbVy8q_Znyv-HKfQkINpj9xTp8	1109
attrs/__init__.py	sha256=9_5waVbFs7rLqtXZ73tNDrxhezyZ8VZeX4BbvQ3EeJw	1039
attrs/__init__.pyi	sha256=s_ajQ_U14DOsOz0JbmAKDOi46B3v2PcdO0UAV1MY6Ek	2168
attrs/__pycache__/__init__.cpython-310.pyc
attrs/__pycache__/converters.cpython-310.pyc
attrs/__pycache__/exceptions.cpython-310.pyc
attrs/__pycache__/filters.cpython-310.pyc
attrs/__pycache__/setters.cpython-310.pyc
attrs/__pycache__/validators.cpython-310.pyc
attrs/converters.py	sha256=8kQljrVwfSTRu8INwEk8SI0eGrzmWftsT7rM0EqyohM	76
attrs/exceptions.py	sha256=ACCCmg19-vDFaDPY9vFl199SPXCQMN_bENs4DALjzms	76
attrs/filters.py	sha256=VOUMZug9uEU6dUuA0dF1jInUK0PL3fLgP0VBS5d-CDE	73
attrs/py.typed	sha256=47DEQpj8HBSa-_TImW-5JCeuQeRkm5NMpJWZG3hSuFU	0
attrs/setters.py	sha256=eL1YidYQV3T2h9_SYIZSZR1FAcHGb1TuCTy0E0Lv2SU	73
attrs/validators.py	sha256=xcy6wD5TtTkdCG1f4XWbocPSO0faBjk5IfVJfP6SUj0	76
