## Supplementary 2 for "A Universal RT-qPCR Method for DNA Aptamer Quantification": RECORD

cryptography-41.0.7.dist-info/INSTALLER	sha256=zuuue4knoyJ-UwPPXg8fezS7VCrXJQrAP7zeNuwvFQg	4
cryptography-41.0.7.dist-info/LICENSE	sha256=Pgx8CRqUi4JTO6mP18u0BDLW8amsv4X1ki0vmak65rs	197
cryptography-41.0.7.dist-info/LICENSE.APACHE	sha256=qsc7MUj20dcRHbyjIJn2jSbGRMaBOuHk8F9leaomY_4	11360
cryptography-41.0.7.dist-info/LICENSE.BSD	sha256=YCxMdILeZHndLpeTzaJ15eY9dz2s0eymiSMqtwCPtPs	1532
cryptography-41.0.7.dist-info/METADATA	sha256=NnOOaXHS8g23hDMYWg73kSpIVEqm_3AGUFp9x4UViFk	5292
cryptography-41.0.7.dist-info/RECORD
cryptography-41.0.7.dist-info/WHEEL	sha256=-EX5DQzNGQEoyL99Q-0P0-D-CXbfqafenaAeiSQ_Ufk	100
cryptography-41.0.7.dist-info/top_level.txt	sha256=KNaT-Sn2K4uxNaEbe6mYdDn3qWDMlp4y-MtWfB73nJc	13
cryptography/__about__.py	sha256=uPXMbbcptt7EzZ_jllGRx0pVdMn-NBsAM4L74hOv-b0	445
cryptography/__init__.py	sha256=iVPlBlXWTJyiFeRedxcbMPhyHB34viOM10d72vGnWuE	364
cryptography/__pycache__/__about__.cpython-310.pyc
cryptography/__pycache__/__init__.cpython-310.pyc
cryptography/__pycache__/exceptions.cpython-310.pyc
cryptography/__pycache__/fernet.cpython-310.pyc
cryptography/__pycache__/utils.cpython-310.pyc
cryptography/exceptions.py	sha256=EHe7XM2_OtdOM1bZE0ci-4GUhtOlEQ6fQXhK2Igf0qA	1118
cryptography/fernet.py	sha256=TVZy4Dtkpl7kWIpvuKcNldE95IEjTQ0MfHgRsLdnDSM	6886
cryptography/hazmat/__init__.py	sha256=5IwrLWrVp0AjEr_4FdWG_V057NSJGY_W4egNNsuct0g	455
cryptography/hazmat/__pycache__/__init__.cpython-310.pyc
cryptography/hazmat/__pycache__/_oid.cpython-310.pyc
cryptography/hazmat/_oid.py	sha256=gxhMHKpu9Xsi6uHCGZ_-soYMXj_izOIFaxjUKWbCPeE	14441
cryptography/hazmat/backends/__init__.py	sha256=O5jvKFQdZnXhKeqJ-HtulaEL9Ni7mr1mDzZY5kHlYhI	361
cryptography/hazmat/backends/__pycache__/__init__.cpython-310.pyc
cryptography/hazmat/backends/openssl/__init__.py	sha256=p3jmJfnCag9iE5sdMrN6VvVEu55u46xaS_IjoI0SrmA	305
cryptography/hazmat/backends/openssl/__pycache__/__init__.cpython-310.pyc
cryptography/hazmat/backends/openssl/__pycache__/aead.cpython-310.pyc
cryptography/hazmat/backends/openssl/__pycache__/backend.cpython-310.pyc
cryptography/hazmat/backends/openssl/__pycache__/ciphers.cpython-310.pyc
cryptography/hazmat/backends/openssl/__pycache__/cmac.cpython-310.pyc
cryptography/hazmat/backends/openssl/__pycache__/decode_asn1.cpython-310.pyc
cryptography/hazmat/backends/openssl/__pycache__/ec.cpython-310.pyc
cryptography/hazmat/backends/openssl/__pycache__/rsa.cpython-310.pyc
cryptography/hazmat/backends/openssl/__pycache__/utils.cpython-310.pyc
cryptography/hazmat/backends/openssl/aead.py	sha256=s3zXcVQf0COIOuOzI8usebWpznGnyZ7GhnmlJYu7QXA	15967
cryptography/hazmat/backends/openssl/backend.py	sha256=491FCrjeOG7S9bXskUosirXFP84ntwAQ-U0BxcibtqM	73321
cryptography/hazmat/backends/openssl/ciphers.py	sha256=lxWrvnufudsDI2bpwNs2c8XLILbAE2j2rMSD1nhnPVg	10358
cryptography/hazmat/backends/openssl/cmac.py	sha256=pHgQOIRfR4cIDa5ltcKFtgjqPTXbOLyRQmmqv9JlbUk	3035
cryptography/hazmat/backends/openssl/decode_asn1.py	sha256=kz6gys8wuJhrx4QyU6enYx7UatNHr0LB3TI1jH3oQ54	1148
cryptography/hazmat/backends/openssl/ec.py	sha256=GKzh3mZKvgsM1jqM88-4XikHHalpV-Efyskclt8yxYg	11474
cryptography/hazmat/backends/openssl/rsa.py	sha256=P_ak-2zvA6VBt_P0ldzTSCUkcjo2GhYt_HLn8CVvWtE	21825
cryptography/hazmat/backends/openssl/utils.py	sha256=UoguO26QzwN4lsMAltsIrgAlbi3SOeSrexZs1-QPNu8	2190
cryptography/hazmat/bindings/__init__.py	sha256=s9oKCQ2ycFdXoERdS1imafueSkBsL9kvbyfghaauZ9Y	180
cryptography/hazmat/bindings/__pycache__/__init__.cpython-310.pyc
cryptography/hazmat/bindings/_rust.pyd	sha256=w5ZPwI5MqLwZPxMd72zEtHJLGAc6oOEv7YuHwuYn3IM	6673920
cryptography/hazmat/bindings/_rust/__init__.pyi	sha256=IumK7zP9Ko3HjLLb5hwZiY2rbfmfsuyTZLLcHOMvSdk	981
cryptography/hazmat/bindings/_rust/_openssl.pyi	sha256=mpNJLuYLbCVrd5i33FBTmWwL_55Dw7JPkSLlSX9Q7oI	230
cryptography/hazmat/bindings/_rust/asn1.pyi	sha256=9CyI-grOsLQB_hfnhJPoG9dNOdJ7Zg6B0iUpzCowh44	592
cryptography/hazmat/bindings/_rust/exceptions.pyi	sha256=exXr2xw_0pB1kk93cYbM3MohbzoUkjOms1ZMUi0uQZE	640
cryptography/hazmat/bindings/_rust/ocsp.pyi	sha256=RzVaLkY0y9L8W8opAL_uVD8bySKxP23pSQtEbLOStXI	905
cryptography/hazmat/bindings/_rust/openssl/__init__.pyi	sha256=j764U4RRBZbDuOfjQxRqU7rCf74kgM-3AnTIjLdRy3E	970
cryptography/hazmat/bindings/_rust/openssl/dh.pyi	sha256=0FVY1t5qM9HV_ZKDIcdJI2a72i1fHKyTvYIJb5UnH4M	896
cryptography/hazmat/bindings/_rust/openssl/dsa.pyi	sha256=43in4PCsm2kz_H7RQFLBKqhDsUmb4yWop6dpYeVDg-4	764
cryptography/hazmat/bindings/_rust/openssl/ed25519.pyi	sha256=E2GXAgibfRGqKxskH8MfZI8gHFoMJJOTjG7Elg2gOww	629
cryptography/hazmat/bindings/_rust/openssl/ed448.pyi	sha256=pk_kx5Biq8O53d2joOT-cXuwCrbFPicV7iaqYdeiIAI	603
cryptography/hazmat/bindings/_rust/openssl/hashes.pyi	sha256=J8HoN0GdtPcjRAfNHr5Elva_nkmQfq63L75_z9dd8Uc	573
cryptography/hazmat/bindings/_rust/openssl/hmac.pyi	sha256=ZmLJ73pmxcZFC1XosWEiXMRYtvJJor3ZLdCQOJu85Cw	662
cryptography/hazmat/bindings/_rust/openssl/kdf.pyi	sha256=wPS5c7NLspM2632II0I4iH1RSxZvSRtBOVqmpyQATfk	544
cryptography/hazmat/bindings/_rust/openssl/poly1305.pyi	sha256=9iogF7Q4i81IkOS-IMXp6HvxFF_3cNy_ucrAjVQnn14	540
cryptography/hazmat/bindings/_rust/openssl/x25519.pyi	sha256=-1F5QDZfrdhmDLKTeSERuuDUHBTV-EhxIYk9mjpwcG4	616
cryptography/hazmat/bindings/_rust/openssl/x448.pyi	sha256=SdL4blscYBEvuWY4SuNAY1s5zFaGj38eQ-bulVBZvFg	590
cryptography/hazmat/bindings/_rust/pkcs7.pyi	sha256=VkTC78wjJgb_qrboOYIFPuFZ3W46zsr6zsxnlrOMwao	460
cryptography/hazmat/bindings/_rust/x509.pyi	sha256=j6AbXBZSXeJHLSrXnaapbiPfle-znfk9uJUa_zqxgy4	1878
cryptography/hazmat/bindings/openssl/__init__.py	sha256=s9oKCQ2ycFdXoERdS1imafueSkBsL9kvbyfghaauZ9Y	180
cryptography/hazmat/bindings/openssl/__pycache__/__init__.cpython-310.pyc
cryptography/hazmat/bindings/openssl/__pycache__/_conditional.cpython-310.pyc
cryptography/hazmat/bindings/openssl/__pycache__/binding.cpython-310.pyc
cryptography/hazmat/bindings/openssl/_conditional.py	sha256=DeECq7AKguhs390ZmxgItdqPLzyrKGJk-3KlHJMkXoY	9098
cryptography/hazmat/bindings/openssl/binding.py	sha256=0x3kzvq2grHu4gbbgEIzEVrX6unp71EEs1hx0o-uuOM	6696
cryptography/hazmat/primitives/__init__.py	sha256=s9oKCQ2ycFdXoERdS1imafueSkBsL9kvbyfghaauZ9Y	180
cryptography/hazmat/primitives/__pycache__/__init__.cpython-310.pyc
cryptography/hazmat/primitives/__pycache__/_asymmetric.cpython-310.pyc
cryptography/hazmat/primitives/__pycache__/_cipheralgorithm.cpython-310.pyc
cryptography/hazmat/primitives/__pycache__/_serialization.cpython-310.pyc
cryptography/hazmat/primitives/__pycache__/cmac.cpython-310.pyc
cryptography/hazmat/primitives/__pycache__/constant_time.cpython-310.pyc
cryptography/hazmat/primitives/__pycache__/hashes.cpython-310.pyc
cryptography/hazmat/primitives/__pycache__/hmac.cpython-310.pyc
cryptography/hazmat/primitives/__pycache__/keywrap.cpython-310.pyc
cryptography/hazmat/primitives/__pycache__/padding.cpython-310.pyc
cryptography/hazmat/primitives/__pycache__/poly1305.cpython-310.pyc
cryptography/hazmat/primitives/_asymmetric.py	sha256=RhgcouUB6HTiFDBrR1LxqkMjpUxIiNvQ1r_zJjRG6qQ	532
cryptography/hazmat/primitives/_cipheralgorithm.py	sha256=7LPkpw-DrgyvmBMUjvXeBvojVZPtXhFgfelUftnxPGw	1093
cryptography/hazmat/primitives/_serialization.py	sha256=U0DU0ZzOLJppCQsh9EJH6vGYoHotBolfNyRyx3wr1l0	5216
cryptography/hazmat/primitives/asymmetric/__init__.py	sha256=s9oKCQ2ycFdXoERdS1imafueSkBsL9kvbyfghaauZ9Y	180
cryptography/hazmat/primitives/asymmetric/__pycache__/__init__.cpython-310.pyc
cryptography/hazmat/primitives/asymmetric/__pycache__/dh.cpython-310.pyc
cryptography/hazmat/primitives/asymmetric/__pycache__/dsa.cpython-310.pyc
cryptography/hazmat/primitives/asymmetric/__pycache__/ec.cpython-310.pyc
cryptography/hazmat/primitives/asymmetric/__pycache__/ed25519.cpython-310.pyc
cryptography/hazmat/primitives/asymmetric/__pycache__/ed448.cpython-310.pyc
cryptography/hazmat/primitives/asymmetric/__pycache__/padding.cpython-310.pyc
cryptography/hazmat/primitives/asymmetric/__pycache__/rsa.cpython-310.pyc
cryptography/hazmat/primitives/asymmetric/__pycache__/types.cpython-310.pyc
cryptography/hazmat/primitives/asymmetric/__pycache__/utils.cpython-310.pyc
cryptography/hazmat/primitives/asymmetric/__pycache__/x25519.cpython-310.pyc
cryptography/hazmat/primitives/asymmetric/__pycache__/x448.cpython-310.pyc
cryptography/hazmat/primitives/asymmetric/dh.py	sha256=XsthqjvExWWOyePs0PxT4MestU9QeGuL-Hx7fWzTguQ	7013
cryptography/hazmat/primitives/asymmetric/dsa.py	sha256=aaTY7EMLTzaWs-jhOMpMAfa2GnfhoqsCKZPKAs35L40	8263
cryptography/hazmat/primitives/asymmetric/ec.py	sha256=L1WoWPYevJ6Pk2T1etbnHbvr6AeXFccckPNNiyUVoNM	12867
cryptography/hazmat/primitives/asymmetric/ed25519.py	sha256=wl2NCCP4bZdUCqZGMkOOd6eaxjU1vXPAIwzUuFPE__w	3489
cryptography/hazmat/primitives/asymmetric/ed448.py	sha256=2MCJ87qcyCCsjj0OvrfWFxPX8CgaC3d0mr78bt_vDIY	3440
cryptography/hazmat/primitives/asymmetric/padding.py	sha256=6p8Ojiax_2tcm1aTnNOAkinriCJ67nSTxugg34f-hzk	2717
cryptography/hazmat/primitives/asymmetric/rsa.py	sha256=vxvOryF00WL8mZQv9bs_-LlgobYLiPYfX246_j_ICtA	11623
cryptography/hazmat/primitives/asymmetric/types.py	sha256=LnsOJym-wmPUJ7Knu_7bCNU3kIiELCd6krOaW_JU08I	2996
cryptography/hazmat/primitives/asymmetric/utils.py	sha256=DPTs6T4F-UhwzFQTh-1fSEpQzazH2jf2xpIro3ItF4o	790
cryptography/hazmat/primitives/asymmetric/x25519.py	sha256=8YJAIaU7w09jTnPU_cLwd98fMHIECgfA3R7P3Ktv-CA	3437
cryptography/hazmat/primitives/asymmetric/x448.py	sha256=y-Yj-rgciiuH1g6FJLZftvAqgOnzT1on9gCisru7vBc	3358
cryptography/hazmat/primitives/ciphers/__init__.py	sha256=kAyb9NSczqTrCWj0HEoVp3Cxo7AHW8ibPFQz-ZHsOtA	680
cryptography/hazmat/primitives/ciphers/__pycache__/__init__.cpython-310.pyc
cryptography/hazmat/primitives/ciphers/__pycache__/aead.cpython-310.pyc
cryptography/hazmat/primitives/ciphers/__pycache__/algorithms.cpython-310.pyc
cryptography/hazmat/primitives/ciphers/__pycache__/base.cpython-310.pyc
cryptography/hazmat/primitives/ciphers/__pycache__/modes.cpython-310.pyc
cryptography/hazmat/primitives/ciphers/aead.py	sha256=DY7qKmbt0bgB1GB7i-fQrbjEfwFG8wfUfVHvc7DA2YY	12067
cryptography/hazmat/primitives/ciphers/algorithms.py	sha256=SCDskXc9xyzsz0NjND6tAX8t17jYTbUB2sww1ub9GuY	5000
cryptography/hazmat/primitives/ciphers/base.py	sha256=PqNDltHdDxBhLhgtfO707H07sSOLA6ZVwjZlalOJTAo	8286
cryptography/hazmat/primitives/ciphers/modes.py	sha256=YJQXi4PJGIIZ1rgchbMH47Ed-YiUcUSjLPEOuV8rgGE	8361
cryptography/hazmat/primitives/cmac.py	sha256=YaeWksCYaqVoqf9zHRThAJ95ZvPUioAOfXwZUWiPzD8	2065
cryptography/hazmat/primitives/constant_time.py	sha256=xdunWT0nf8OvKdcqUhhlFKayGp4_PgVJRU2W1wLSr_A	422
cryptography/hazmat/primitives/hashes.py	sha256=VJpnbK2sQN2bEqwRTOoCB4nuxYx5CnqFiScMJNyhsrI	5115
cryptography/hazmat/primitives/hmac.py	sha256=RpB3z9z5skirCQrm7zQbtnp9pLMnAjrlTUvKqF5aDDc	423
cryptography/hazmat/primitives/kdf/__init__.py	sha256=4XibZnrYq4hh5xBjWiIXzaYW6FKx8hPbVaa_cB9zS64	750
cryptography/hazmat/primitives/kdf/__pycache__/__init__.cpython-310.pyc
cryptography/hazmat/primitives/kdf/__pycache__/concatkdf.cpython-310.pyc
cryptography/hazmat/primitives/kdf/__pycache__/hkdf.cpython-310.pyc
cryptography/hazmat/primitives/kdf/__pycache__/kbkdf.cpython-310.pyc
cryptography/hazmat/primitives/kdf/__pycache__/pbkdf2.cpython-310.pyc
cryptography/hazmat/primitives/kdf/__pycache__/scrypt.cpython-310.pyc
cryptography/hazmat/primitives/kdf/__pycache__/x963kdf.cpython-310.pyc
cryptography/hazmat/primitives/kdf/concatkdf.py	sha256=wGYWgILmxQWnCPkbAH1RpsCHrdKgmYrCEVrCvXVGCo8	3726
cryptography/hazmat/primitives/kdf/hkdf.py	sha256=bBYr1yUIbOlJIEd6ZoLYcXm_yd-H54An9kNcFIJ3kbo	3045
cryptography/hazmat/primitives/kdf/kbkdf.py	sha256=qPL6TmDUmkus6CW3ylTJfG8N8egZhjQOyXrSyLLpnak	9232
cryptography/hazmat/primitives/kdf/pbkdf2.py	sha256=1CCH9Q5gXUpnZd3c8d8bCXgpJ3s2hZZGBnuG7FH1waM	2012
cryptography/hazmat/primitives/kdf/scrypt.py	sha256=4QONhjxA_ZtuQtQ7QV3FnbB8ftrFnM52B4HPfV7hFys	2354
cryptography/hazmat/primitives/kdf/x963kdf.py	sha256=S3B4Enk2Yxj9txpairotaXkavuZqQ6t6MB5a28U02ek	2002
cryptography/hazmat/primitives/keywrap.py	sha256=Qb_N2V_E1Dti5VtDXnrtTYtJDZ8aMpur8BY5yxrXclg	5678
cryptography/hazmat/primitives/padding.py	sha256=8pCeLaqwQPSGf51j06U5C_INvgYWVWPv3m9mxUERGmU	6242
cryptography/hazmat/primitives/poly1305.py	sha256=P5EPQV-RB_FJPahpg01u0Ts4S_PnAmsroxIGXbGeRRo	355
cryptography/hazmat/primitives/serialization/__init__.py	sha256=6ZlL3EicEzoGdMOat86w8y_XICCnlHdCjFI97rMxRDg	1653
cryptography/hazmat/primitives/serialization/__pycache__/__init__.cpython-310.pyc
cryptography/hazmat/primitives/serialization/__pycache__/base.cpython-310.pyc
cryptography/hazmat/primitives/serialization/__pycache__/pkcs12.cpython-310.pyc
cryptography/hazmat/primitives/serialization/__pycache__/pkcs7.cpython-310.pyc
cryptography/hazmat/primitives/serialization/__pycache__/ssh.cpython-310.pyc
cryptography/hazmat/primitives/serialization/base.py	sha256=VZjIIqnbb-x38qpg2Wf_IxZvqjsgcEzNQtQoeJiQfpw	1986
cryptography/hazmat/primitives/serialization/pkcs12.py	sha256=NOzFxArlZhdjfgfugs8nERho1eyaxujXKGUKINchek4	6767
cryptography/hazmat/primitives/serialization/pkcs7.py	sha256=BCvlPubXQOunb76emISK89PX9qXcBQI2CRPNe85VTZk	7392
cryptography/hazmat/primitives/serialization/ssh.py	sha256=aLCYLPY3W1kerfCwadn5aYNzwcwIQl9c7RcsB8CKfuc	51027
cryptography/hazmat/primitives/twofactor/__init__.py	sha256=tmMZGB-g4IU1r7lIFqASU019zr0uPp_wEBYcwdDCKCA	258
cryptography/hazmat/primitives/twofactor/__pycache__/__init__.cpython-310.pyc
cryptography/hazmat/primitives/twofactor/__pycache__/hotp.cpython-310.pyc
cryptography/hazmat/primitives/twofactor/__pycache__/totp.cpython-310.pyc
cryptography/hazmat/primitives/twofactor/hotp.py	sha256=uZ0PSKYDZOL0aAobiw1Zd2HD0W2Ei1niUNC2v7Tnpc8	3010
cryptography/hazmat/primitives/twofactor/totp.py	sha256=cMbWlAapOM1SfezEx9MoMHpCW9ingNXCg6OsGv4T8jc	1473
cryptography/py.typed	sha256=47DEQpj8HBSa-_TImW-5JCeuQeRkm5NMpJWZG3hSuFU	0
cryptography/utils.py	sha256=DfdXc9M4kmAboE2a0pPiISt5LVnW-jhhXURy8nDHae0	4018
cryptography/x509/__init__.py	sha256=DzZE8bR-3iiVi3Wrcq7-g5Pm64fCr5aqsTNyi_rjJu0	7870
cryptography/x509/__pycache__/__init__.cpython-310.pyc
cryptography/x509/__pycache__/base.cpython-310.pyc
cryptography/x509/__pycache__/certificate_transparency.cpython-310.pyc
cryptography/x509/__pycache__/extensions.cpython-310.pyc
cryptography/x509/__pycache__/general_name.cpython-310.pyc
cryptography/x509/__pycache__/name.cpython-310.pyc
cryptography/x509/__pycache__/ocsp.cpython-310.pyc
cryptography/x509/__pycache__/oid.cpython-310.pyc
cryptography/x509/base.py	sha256=FbS6EFE3uJ3O-zbFPRjsO6DckrNSN5TJNZMJcnzUWFQ	35677
cryptography/x509/certificate_transparency.py	sha256=6HvzAD0dlSQVxy6tnDhGj0-pisp1MaJ9bxQNRr92inI	2261
cryptography/x509/extensions.py	sha256=rFEcfZiFvcONs1ot03d68dAMK2U75w0s3g9mhyWBRcI	68365
cryptography/x509/general_name.py	sha256=zm8GxNgVJuLD6rN488c5zdHhxp5gUxeRzw8enZMWDQ0	7868
cryptography/x509/name.py	sha256=aZ2dpsinhkza3eTxT1vNmWuFMQ7fmcA0hs4npgnkf9Q	14855
cryptography/x509/ocsp.py	sha256=48iW7xbZ9mZLELSEl7Wwjb4vYhOQ3KcNtqgKsAb_UD0	18534
cryptography/x509/oid.py	sha256=fFosjGsnIB_w_0YrzZv1ggkSVwZl7xmY0zofKZNZkDA	829
